# *Anopheles (Kerteszia) cruzii*, the main malaria vector in the Brazilian Atlantic Forest, is a complex of at least five cryptic species

**DOI:** 10.1101/2025.11.14.688459

**Authors:** Kamila Voges, Guilherme de Rezende Dias, Eduardo Guimarães Dupim, André Nóbrega Pitaluga, Thyago Vanderlinde, Carlos José de Carvalho Pinto, Helder Ricas Rezende, Fabiana Uno, Sarah Jayne Forrester, James Chong, A. Bernardo Carvalho, Luísa D. P. Rona

**Author notes:** Equal senior authors (A. Bernardo Carvalho, Luísa D. P. Rona). E-mail addresses: GRD, EGD, ANP, TV, CJCP, HRR, FU, SJF, JC, ABC.

## Abstract

Malaria, a tropical disease caused by *Plasmodium* and transmitted by *Anopheles*, remains a public health concern in Brazil. While most cases occur in the Amazon, transmission persists in the Atlantic Forest, where *Anopheles* mosquitoes of the *Kerteszia* subgenus are the primary vectors of human and simian malaria. Previous studies using cytogenetics, isoenzymes, and molecular markers have suggested cryptic species within *Anopheles* (*Kerteszia*) *cruzii* and *Anopheles* (*Kerteszia*) *bellator*. We sequenced 55 genomes: 35 *An. cruzii* s.l. (four with Nanopore and 31 with Illumina), 12 *An. bellator* s.l., and eight *An. homunculus*, the latter two with Illumina. Phylogenomic analysis revealed at least five cryptic species within *An. cruzii* s.l., labelled A-E, with evidence of sympatry in some locations. *Anopheles bellator* s.l. also forms a species complex, comprising at least three distinct lineages. These cryptic species showed high genetic differentiation (*F_ST_* range: 0.4-0.7), typical of interspecific comparisons. In contrast, *An. homunculus* populations showed low differentiation (*F_ST_* ∼ 0.2), suggesting a single widespread species. Our analysis confirms cryptic speciation in *An. cruzii* and *An. bellator*, but not in *An. homunculus*. These findings are important for understanding malaria transmission in the Atlantic Forest, given that vector competence may differ among cryptic species.
