## AdditionalFile1 for "*Anopheles (Kerteszia) cruzii*, the main malaria vector in the Brazilian Atlantic Forest, is a complex of at least five cryptic species"

### Sheet: Planilha1
Sample ID	Sample name	Sex	Locality	State	Date	Source	Latitude	Longitude	Library Construction	Length (assembly)	Length (GenomeScope)	uniq (%)	Hetero. (%)	Error (%)	dup (%)	Coverage	Complete (C)	Complete single-copy (S)	Complete duplicated (D)	Fragmented (F)	Missing (M)	# contigs	Largest contig	GC (%)	N50
An. bellator Ilh F1	boni2	F	Ilha Grande	RJ	02.aug.2019	Bromeliad	23°07'04.5"S	44°16'29.9"W	Illumina TruSeq Nano	128742914	176260269	87.1	1.42	0.37	0.218	33.4	3010 (91,6)	2999 (91,3)	11 (0,3)	136 (4,1)	139 (4,3)	25396	148881	49.59	9518
An. bellator Ilh F2	IG2F	F	Ilha Grande	RJ	28.feb.2024	Bromeliad	23°07'04.5"S	44°16'29.9"W	Illumina TruSeq Nano	153379772	169237133	89	1.52	0.228	0.646	52.6	3070 (93,4)	3053 (92,9)	17 (0,5)	70 (2,1)	145 (4,5)	9780	294835	48.92	41395
An. bellator Ilh M1	Boni_8	M	Ilha Grande	RJ	02.aug.2019	Bromeliad	23°07'04.5"S	44°16'29.9"W	Illumina TruSeq Nano	151900482	168050736	86.9	1.65	0.246	0.294	49.2	3160 (96,2)	3145 (95,7)	15 (0,5)	59 (1,8)	66 (2,0)	9880	380859	49.01	37061
An. bellator Ilh M2	IG5M	M	Ilha Grande	RJ	28.feb.2023	Bromeliad	23°07'04.5"S	44°16'29.9"W	Illumina TruSeq Nano	154866750	162927141	88.9	1.64	0.253	0.501	57.6	3111 (94,7)	3095 (94,2)	16 (0,5)	1,5 (48)	126 (3,8)	7990	425884	48.91	55786
An. bellator Itp F1	Itaparica1-2	F	Itaparica	BA	04.may.2019	Bromeliad	13°03'36.1"S	38°46'35.1"W	Illumina TruSeq Nano	160130369	170153789	89.6	1.36	0.251	0.413	96.2	3209 (97,7)	3192 (97,2)	17 (0,5)	32 (1,0)	44 (1,3)	7377	587565	48.85	87751
An. bellator Itp M1	Itaparica_1_M	M	Itaparica	BA	04.may.2019	Bromeliad	13°03'36.1"S	38°46'35.1"W	Illumina TruSeq Nano	155423177	164714621	88.7	1.64	0.21	0.365	57.8	3194 (97,2)	3177 (96,7)	17 (0,5)	38 (1,2)	53 (1,6)	7694	612450	48.92	62214
An. bellator Cam F11	Camaca11F	F	Camaca	BA	17.dez.2021	CDC + CO2	15°23'30.9"S	39°33'54.6"W	Illumina TruSeq Nano	146891939	174910021	87.6	1.64	0.29	0.308	48.4	3128 (95,3)	3116 (94,9)	12 (0,4)	63 (1,9)	94 (2,8)	14660	241254	48.89	21793
An. bellator Cam F14	Camaca14F	F	Camaca	BA	17.dez.2021	CDC + CO2	15°23'30.9"S	39°33'54.6"W	Illumina TruSeq Nano	145526116	176476552	86.8	1.63	0.279	0.282	46.8	3106 (94,5)	3095 (94,2)	11 (0,3)	76 (2,3)	103 (3,2)	14663	257829	48.93	21231
An. bellator Cam F25	Camaca25F	F	Camaca	BA	17.dez.2021	CDC + CO2	15°23'30.9"S	39°33'54.6"W	Illumina TruSeq Nano	141022429	176681770	86.8	1.63	0.275	0.288	43	3066 (93,3)	3056 (93,0)	10 (0,3)	119 (3,6)	100 (3,1)	18377	220071	49.06	14990
An. bellator Cam F33	Camaca33F	F	Camaca	BA	17.dez.2021	CDC + CO2	15°23'30.9"S	39°33'54.6"W	Illumina Nextera	233797627	174077126	82.6	2.2	1.08	11.3	132.6	1553 (47,3)	1524 (46,4)	29 (0,9)	836 (25,4)	896 (27,3)	143877	143376	47.64	2532
An. bellator Cam F34	Camaca34F	F	Camaca	BA	17.dez.2021	CDC + CO2	15°23'30.9"S	39°33'54.6"W	Illumina TruSeq Nano	147865918	174982685	87.6	1.67	0.29	0.352	51	3126 (95,1)	3118 (94,9)	8 (0,2)	69 (2,1)	90 (2,8)	13852	379019	48.84	23972
An. bellator Cam F36	Camaca36F	F	Camaca	BA	17.dez.2021	CDC + CO2	15°23'30.9"S	39°33'54.6"W	Illumina TruSeq Nano	145243795	174894682	87.4	1.61	0.257	0.393	46	3118 (94,9)	3108 (94,6)	10 (0,3)	83 (2,5)	84 (2,6)	16091	200488	48.95	18637
An. bellator GCA_943735745.2	GCF_943735745.2	-	Cananéia	SP	20.oct.2007	Lab reared brood	25°1'0.001"S	47°57'0.00"W	Illumina, Arima	-	-	-	-	-	-	-	3242 (98,7)	3216 (97,9)	26 (0,8)	18 (0,5)	25 (0,8)	2986	85293694	48.77	85293694
An. homunculus Snt F1	Santos1	F	Santos, Cubatão	SP	22.feb.2024	Bromeliad	23°51'03.7"S	46°25'02.2"W	Illumina TruSeq Nano	141649648	156053030	98.1	2.14	0.449	0.845	48.6	2935 (89,4)	2916 (88,8)	19 (0,6)	191 (5,8)	159 (4,8)	26782	131006	49.28	12244
An. homunculus Snt F2	Santos2	F	Santos, Cubatão	SP	22.feb.2024	Bromeliad	23°51'03.7"S	46°25'02.2"W	Illumina TruSeq Nano	151567734	150394407	99.1	2.28	0.297	0.785	56.8	3011 (91,6)	2997 (91,2)	14 (0,4)	133 (4,0)	141 (4,4)	19331	187204	49.37	9833
An. homunculus Snt M1	Santos3	M	Santos, Cubatão	SP	22.feb.2024	Bromeliad	23°51'03.7"S	46°25'02.2"W	Illumina TruSeq Nano	146322532	151870964	98.4	2.43	0.252	0.571	49.8	2996 (91,2)	2985 (90,9)	11 (0,3)	146 (4,4)	143 (4,4)	23919	200674	49.19	16890
An. homunculus Flo F1	c40_UCAD_M	F	Florianópolis	SC	24.aug.2019	CDC + CO2	27°31'52.2"S	48°30'44.2"W	Illumina TruSeq Nano	163810124	172358632	87.9	2.05	0.208	0.575	111.4	3186 (96,9)	3165 (96,3)	21 (0,6)	44 (1,3)	55 (1,8)	8325	482870	49.12	76692
An. homunculus San F2	Vv_bio3	F	Santa Teresa	ES	25.jul.2019	Bromeliad	19°57'54.6"S	40°32'24.2"W	Illumina Nextera	141298410	156007070	81.2	3.02	0.578	4.44	71.6	1670 (50,8)	1657 (50,4)	13 (0,4)	751 (22,9)	864 (26,3)	39013	70947	48.82	8068
An. homunculus San M2	Vv_bio1	M	Santa Teresa	ES	25.jul.2019	Bromeliad	19°57'54.6"S	40°32'24.2"W	Illumina Nextera	132845753	148028886	81.3	3.06	0.634	4.14	72.2	1175 (35,8)	1160 (35,3)	15 (0,5)	834 (25,4)	1276 (38,8)	54680	55030	49.01	4473
An. homunculus Cam F1	Camaca1F	F	Camaca	BA	17.dez.2021	CDC + CO2	15°23'30.9"S	39°33'54.6"W	Illumina TruSeq Nano	148530252	171669693	89.7	2.25	0.27	0.362	59.8	3040 (92,5)	3023 (92,0)	17 (0,5)	126 (3,8)	119 (3,7)	18385	174182	49.23	17348
An. homunculus Cam F31	Camaca31F	F	Camaca	BA	17.dez.2021	CDC + CO2	15°23'30.9"S	39°33'54.6"W	Illumina TruSeq Nano	148108851	170145392	90.3	2.4	0.268	0.359	56.4	2904 (88,4)	2889 (87,9)	15 (0,5)	196(6,0)	185 (5,6)	20086	220308	49.16	16612
An. cruzii Boc F1	boc104	F	Bocaina	SP	27.feb.2019	Bromeliad	22°43'9.95"S	44°36'47.1"W	Illumina TruSeq Nano	138751828	174805481	88.7	2	0.504	0.274	44.8	2955 (90,0)	2940 (89,5)	15 (0,5)	153 (4,7)	177 (5,3)	24166	159463	49.51	10727
An. cruzii Boc F2	boc_140	F	Bocaina	SP	27.feb.2019	Bromeliad	22°43'9.95"S	44°36'47.1"W	Illumina TruSeq Nano	143652064	181281242	85.9	1.78	0.466	0.327	44	3056 (93,0)	3046 (92,7)	10 (0,3)	116 (3,5)	113 (3,5)	21663	170163	49.55	13373
An. cruzii Boc F3 N	boc17	F	Bocaina	SP	27.feb.2019	Bromeliad	22°43'9.95"S	44°36'47.1"W	Nanopore 9.4	183033428	NA	NA	NA	NA	NA	63*	3241 (98,6)	3158 (96,1)	83 (2,5)	19 (0,6)	25 (0,8)	2296	13817620	49.07	1381163
An. cruzii Boc F4	BOC_3F	F	Bocaina	SP	04.feb.2023	Bromeliad	22°43'9.95"S	44°36'47.1"W	Illumina TruSeq Nano	156136665	168606778	91.1	1.94	0.21	0.38	56.6	2990 (91,0)	2974 (90,5)	16 (0,5)	48 (1,5)	247 (7,5)	14841	322005	49	27037
An. cruzii Boc F5 N	BOC7F	F	Bocaina	SP	04.feb.2023	Bromeliad	22°43'9.95"S	44°36'47.1"W	Nanopore 10.4	209106908	NA	NA	NA	NA	NA	55*	3244 (98,8)	3106 (94,6)	138 (4,2)	20 (0,6)	21 (0,6)	3592	2974550	48.87	386206
An. cruzii Boc M1	boc56	M	Bocaina	SP	27.feb.2019	Bromeliad	22°43'9.95"S	44°36'47.1"W	Illumina TruSeq Nano	164236966	170424035	86.5	2.3	0.24	0.36	99.8	3176 (96,7)	3152 (96,0)	24 (0,7)	55 (1,7)	54 (1,6)	9911	382945	49.2	60439
An. cruzii Boc M2	Boc146	M	Bocaina	SP	27.feb.2019	Bromeliad	22°43'9.95"S	44°36'47.1"W	Illumina TruSeq Nano	166174346	170962065	86.8	2.02	0.244	0.431	115.4	3195 (97,2)	3177 (96,7)	18 (0,5)	34 (1,0)	56 (1,8)	8318	495670	49.2	75317
An. cruzii Boc M3	boc160	M	Bocaina	SP	27.feb.2019	Bromeliad	22°43'9.95"S	44°36'47.1"W	Illumina TruSeq Nano	150640365	170286278	86.6	1.89	0.425	0.366	48.8	3118 (94,9)	3107 (94,6)	11 (0,3)	71 (2,2)	96 (2,9)	15830	190016	49.49	20928
An. cruzii Boc M4	boc66	M	Bocaina	SP	27.feb.2019	Bromeliad	22°43'9.95"S	44°36'47.1"W	Illumina TruSeq Nano	122343481	170170567	87.5	2.23	0.347	0.205	38.8	2800 (85,2)	2790 (84,9)	10 (0,3)	259 (7,9)	226 (6,9)	33291	133900	49.94	6215
An. cruzii Boc M5	boc85	M	Bocaina	SP	27.feb.2019	Bromeliad	22°43'9.95"S	44°36'47.1"W	Illumina TruSeq Nano	120988892	173220294	86.3	2.24	0.307	0.227	36.4	2724 (82,9)	2717 (82,7)	07 (0,2)	291 (8,9)	270 (8,2)	34908	91723	49.97	5722
An. cruzii Boc M6	boc86	M	Bocaina	SP	27.feb.2019	Bromeliad	22°43'9.95"S	44°36'47.1"W	Illumina TruSeq Nano	121318591	175013931	85.2	2.21	0.316	0.209	34.6	2724 (82,9)	2714 (82,6)	10 (0,3)	283 (8,6)	278 (8,5)	34588	136539	49.99	5706
An. cruzii Boc M7 N	boc1m	M	Bocaina	SP	04.feb.2023	Bromeliad	22°43'9.95"S	44°36'47.1"W	Nanopore 10.4	179355729	NA	NA	NA	NA	NA	64*	3254 (99,1)	3160 (96,2)	94 (2,9)	9 (0,3)	22 (0,6)	136	34488068	49.1	16840156
An. cruzii Flo F2	UCAD7_5	F	Florianópolis	SC	01.fev.2019	Family	27°31'52.2"S	48°30'44.2"W	Illumina Nextera	144104707	160085452	76.3	2.73	0.573	5	72.4	2120 (64,6)	2098 (63,9)	22 (0,7)	590 (18)	575 (17,4)	54347	81108	49.32	6283
An. cruzii Flo F3 N	Flo F3 N	F	Florianópolis	SC	01.fev.2019	Family	27°31'52.2"S	48°30'44.2"W	Nanopore 9.4	170347651	NA	NA	NA	NA	NA	25*	3236 (98,5)	3153 (96,0)	83 (2,5)	17 (0,5)	32 (1,0)	2087	1969744	49.23	446870
An. cruzii Flo M1	UCAD13-7m	M	Florianópolis	SC	01.fev.2019	Family	27°31'52.2"S	48°30'44.2"W	Illumina TruSeq Nano	165555787	165105180	88.8	2.29	0.242	0.506	141.4	3195 (97,3)	3170 (96,5)	25 (0,8)	42 (1,3)	48 (1,4)	8128	581900	49.09	77815
An. cruzii Flo M2	UCAD10_11	M	Florianópolis	SC	01.fev.2019	Family	27°31'52.2"S	48°30'44.2"W	Illumina TruSeq Nano	119500679	171607016	86.9	2.23	0.318	0.212	36.2	2718 (82,7)	2707 (82,4)	11 (0,3)	299 (9,1)	268 (8,2)	34884	103900	49.88	5780
An. cruzii Flo M3	UCAD6_2	M	Florianópolis	SC	01.fev.2020	Family	27°31'52.2"S	48°30'44.2"W	Illumina TruSeq Nano	115214550	169405078	87.9	2.23	0.344	0.195	35.6	2664 (81,1)	2654 (80,8)	10 (0,3)	337 (10,3)	284 (8,6)	36067	91655	49.91	5349
An. cruzii Gua F1	Guapi_F	F	Guapimirim	RJ	01.oct.2019	Bromeliad	22°30'22.2"S	43°00'59.2"W	Illumina TruSeq Nano	164019820	171837213	88.4	2.12	0.189	0.464	109	3166 (96,4)	3141 (95,6)	25 (0,8)	58 (1,8)	61 (1,8)	8833	441808	49.09	67669
An. cruzii Gua F2	Guapi2F	F	Guapimirim	RJ	01.oct.2019	Bromeliad	22°30'22.2"S	43°00'59.2"W	Illumina TruSeq Nano	137993792	173909753	88.6	2.15	0.247	0.324	46	2809 (85,5)	2797 (85,1)	12 (0,4)	251 (7,6)	225 (6,9)	26022	353605	49.39	9836
An. cruzii Itt F1	M_lago_8_1_F	F	Itatiaia	RJ	04.jul.2019	Bromeliad	22°27'07.3"S	44°36'44.9"W	Illumina TruSeq Nano	163573267	170589846	89.2	2.1	0.223	0.493	107.6	3189 (97,1)	3174 (96,6)	15 (0,5)	39 (1,2)	57 (1,7)	9429	431426	49.21	65949
An. cruzii Itt M1	CdoPesq1_1_M	M	Itatiaia	RJ	04.jul.2019	Bromeliad	22°27'07.3"S	44°36'44.9"W	Illumina TruSeq Nano	145297595	168545110	87.6	2.36	0.205	0.3	48	2914 (88,7)	2901 (88,3)	13 (0,4)	205 (6,2)	166 (5,1)	21776	194459	49.43	12956
An. cruzii Itt M2	M_lago_11_1_M	M	Itatiaia	RJ	04.jul.2019	Bromeliad	22°27'07.3"S	44°36'44.9"W	Illumina TruSeq Nano	163756844	165763796	88.5	2.44	0.213	0.462	99.8	3165 (96,4)	3146 (95,8)	19 (0,6)	58 (1,8)	62 (1,8)	9303	374593	49.21	62238
An. cruzii Itt M3	M_lago2_1	M	Itatiaia	RJ	04.jul.2019	Bromeliad	22°27'07.3"S	44°36'44.9"W	Illumina TruSeq Nano	107189928	173151099	87	2.48	0.403	0.18	32.2	2455 (74,7)	2445 (74,4)	10 (0,3)	432 (13,2)	398 (12,1)	39211	110223	49.96	4328
An. cruzii Itt M4	M_lago12_1	M	Itatiaia	RJ	04.jul.2019	Bromeliad	22°27'07.3"S	44°36'44.9"W	Illumina TruSeq Nano	114856556	171400296	87.2	2.33	0.343	0.188	33.8	2622 (79,8)	2614 (79,6)	08 (0,2)	374 (11,4)	289 (8,8)	36506	125009	50.01	5050
An. cruzii San F1	Pousada_1	F	Santa Teresa	ES	25.jul.2019	Bromeliad	19°57'54.6"S	40°32'24.2"W	Illumina Nextera	130157996	167510171	79.8	2.58	0.676	4.15	53.2	2215 (67,5)	2203 (67,1)	12 (0,4)	562 (17,1)	508 (15,4)	43169	104739	49.49	6590
An. cruzii San M1	ResSLBf3_1_M	M	Santa Teresa	ES	25.jul.2019	Bromeliad	19°57'54.6"S	40°32'24.2"W	Illumina TruSeq Nano	156672719	174146596	85.8	2.08	0.228	0.305	52.6	3145 (95,7)	3127 (95,2)	18 (0,5)	75 (2,3)	65 (2,0)	16060	315229	49.51	21569
An. cruzii Caj F4	CJ4F	F	Campos do Jordão	SP	2023-03-19	Bromeliad	22°42'48.4"S	45°32'35.1" W	Illumina TruSeq Nano	155927490	168606778	89.8	1.92	0.225	0.417	54.4	2892 (88,0)	2876 (87,5)	16 (0,5)	114 (3,5)	279 (8,5)	15158	274576	49.27	25429
An. cruzii Caj M6	CJ6M	M	Campos do Jordão	SP	2023-03-20	Bromeliad	22°42'48.4"S	45°32'35.1" W	Illumina TruSeq Nano	155472069	167275077	88.1	2.07	0.225	0.442	65.2	2896 (90,9)	2966 (90,3)	20 (0,6)	69 (2,1)	230 (7,0)	12500	315792	49.3	31126
An. cruzii Caj M7	CJ7M	M	Campos do Jordão	SP	2023-03-21	Bromeliad	22°42'48.4"S	45°32'35.1" W	Illumina TruSeq Nano	155984380	166806348	88	2.22	0.194	0.465	55	2909 (88,6)	2893 (88,1)	16 (0,5)	97 (3,0)	279 (8,4)	14730	230860	49.25	24981
An. cruzii Caj M9	CJ9M	M	Campos do Jordão	SP	2023-03-22	Bromeliad	22°42'48.4"S	45°32'35.1" W	Illumina TruSeq Nano	155373752	167732276	88.2	2.17	0.237	0.382	55.2	3022 (92,0)	3010 (91,6)	12 (0,4)	66 (2,0)	197 (6,0)	13113	257230	49.29	30202
An. cruzii Par F1	Pcaba1	F	Paranapiacaba	SP	28.mar.2024	CDC + CO2	23°46'53.7"S	46°18'04.8"W	Illumina TruSeq Nano	145034859	159474642	96.8	1.97	0.32	0.77	48.6	2906 (88,4)	2895 (88,1)	11 (0,3)	182 (5,5)	197 (6,1)	24919	145185	49.41	11144
An. cruzii Par F2	Pcaba2	F	Paranapiacaba	SP	28.mar.2024	CDC + CO2	23°46'53.7"S	46°18'04.8"W	Illumina TruSeq Nano	135740228	156504911	97.4	2.28	0.538	0.799	48.2	2137 (65,1)	2131 (64,9)	6 (0,2)	163 (5,0)	985 (29,9)	23293	180974	49.4	13911
An. cruzii Par F3	Pcaba3	F	Paranapiacaba	SP	28.mar.2024	CDC + CO2	23°46'53.7"S	46°18'04.8"W	Illumina TruSeq Nano	134742427	157663435	97.7	2.29	0.493	0.765	48.2	2802 (85,3)	2791 (85,0)	11 (0,3)	239 (7,3)	244 (7,4)	29503	127651	49.46	8290
An. cruzii Par F4	Pcaba4	F	Paranapiacaba	SP	28.mar.2024	CDC + CO2	23°46'53.7"S	46°18'04.8"W	Illumina TruSeq Nano	149057381	155284130	98.6	2.43	0.335	1.4	55	2990 (91,0)	2974 (90,5)	16 (0,5)	153 (4,7)	142 (4,3)	21472	143197	49.13	13226
An. cruzii Par F5	Pcaba5	F	Paranapiacaba	SP	28.mar.2024	CDC + CO2	23°46'53.7"S	46°18'04.8"W	Illumina TruSeq Nano	143037471	154963329	98	2.18	0.333	0.904	51	2804 (85,4)	2794 (85,1)	10 (0,3)	259 (7,9)	222 (6,7)	29836	121383	49.31	8239
An. cruzii GCA_964417115.1	GCA_964417115.1	-	Itatiaia	RJ	25. mar.2008	-	22°24'00.6"S	44°37'00.2"W	PacBio, Arima2	-	-	-	-	-	-	-	3240 (98,6)	3206 (97,6)	34 (1,0)	20 (0,6)	25 (0,8)	187	93579567	48.57	93579567
An. cruzii GCA_964417045.1	GCA_964417045.1	-	Maquiné	RS	16.jan.2011	-	29°25'00.2"S	50°15'00.5"W	PacBio, Arima2	-	-	-	-	-	-	-	3244 (98,7)	3217 (97,9)	27 (0,8)	14 (0,4)	27 (0,9)	165	92422177	48.77	92422177
An. cruzii GCA_943734635.1	GCA_943734635.1	F	Maquiné	RS	16.jan.2011	Lab reared brood	29°35'22.4"S	50°15'45.5"W	PacBio, Illumina, Arima	-	-	-	-	-	-	-	3242 (98,7)	3180 (96,8)	62 (1,9)	20 (0,6)	23 (0,7)	5088	87567467	48.97	62075725
