## AdditionalFile2 for "*Anopheles (Kerteszia) cruzii*, the main malaria vector in the Brazilian Atlantic Forest, is a complex of at least five cryptic species"

### Sheet: Planilha1
Sample ID	Sample name	Assembler	Complete (C)	Complete single-copy (S)	Complete duplicated (D)	Fragmented (F)	Missing (M)
An. bellator Itp F1	Itaparica1-2	Spades	2343 (83.7)	2330 (83.2)	13 (0.5)	325 (11.6)	131 (4.7)
		Platanus	2689 (96.1)	2681 (95.8)	08 (0.3)	59 (2.1)	51 (1.8)
An. bellator Ilh M1	Boni_8	Spades	2314 (82.7)	2300 (82.2)	14 (0.5)	354 (12.6)	131 (4.7)
		Platanus	2621 (93.7)	2613 (93.4)	08 (0.3)	108 (3.9)	70 (2.4)
An.cruzii Boc M1	boc56	Spades	1717 (61.4)	1668 (59.6)	49 (1.8)	740 (26.4)	342 (12.2)
		Platanus	2654 (94.9)	2644 (94.5)	10 (0.4)	93 (3.3)	52 (1.8)
An.cruzii Boc M2	Boc146	Spades	2081 (74.3)	2061 (73.6)	20 (0.7)	487 (17.4)	231 (8.3)
		Platanus	2665 (95.2)	2657 (94.9)	08 (0.3)	80 (2.9)	54 (1.9)
An.cruzii Flo M1	UCAD13-7m	Spades	1747 (62.4)	1704 (60.9)	43 (1.5)	731 (26.1)	321 (11.5)
		Platanus	2652 (94.8)	2642 (94.4)	10 (0.4)	94 (3.4)	53 (1.8)
An.cruzii Itt M1	CdoPesq1_1_M	Spades	1654 (59.1)	1631 (58.3)	23 (0.8)	777 (27.8)	368 (13.1)
		Platanus	2382 (85.1)	2376 (84.9)	06 (0.2)	266 (9.5)	151 (5.4)
An.cruzii Itt M2	M_lago_11_1_M	Spades	1668 (59.6)	1634 (58.4)	34 (1.2)	777 (27.8)	354 (12.6)
		Platanus	2637 (94.2)	2632 (94.0)	05 (0.2)	107 (3.8)	55 (2.0)
