## AdditionalFile3 for "*Anopheles (Kerteszia) cruzii*, the main malaria vector in the Brazilian Atlantic Forest, is a complex of at least five cryptic species"

### Sheet: Planilha1
Sample ID	Assembler	Complete single-copy (S)	Complete duplicated (D)	Total length	# contigs	Largest contig	GC (%)	N50
An. cruzii Boc F3 N	Canu	2533 (77.1%)	715 (21.8%)	262112757	1824	7803337	48.51	692687
	Flye	3158 (96.1%)	83 (2.5%)	183033428	2296	13817620	49.07	1381163
An. cruzii Flo F3 N	Canu	3138 (95.5%)	97 (3.0%)	184789539	2735	1295927	48.86	207712
	Flye	3153 (96.0%)	83 (2.5%)	170347651	2087	1969744	49.23	446870
An. cruzii Boc F5 N	Flye	3106 (94.6%)	138 (4.2%)	209106908	3592	2974550	48.87	386206
	Hifiasm	2466 (75.1%)	480 (14.6%)	198345308	2943	458535	49.24	96152
An. cruzii Boc M7 N	Flye	3232 (92.5%)	3038 (5.9%)	198022945	4287	3406455	49	282143
	Hifiasm	3160 (96.2%)	94 (2.9%)	179355729	136	34488068	49.1	16840156
